# Crosstalk between eIF2α and eEF2 phosphorylation pathways optimizes translational arrest in response to oxidative stress

**DOI:** 10.1101/694752

**Authors:** Marisa Sanchez, Yingying Lin, Chih-Cheng Yang, Philip McQuary, Alexandre Rosa Campos, Pedro Aza Blanc, Dieter A. Wolf

## Abstract

The cellular stress response triggers a cascade of events leading to transcriptional reprogramming and a transient inhibition of global protein synthesis, which is thought to be mediated by phosphorylation of eukaryotic initiation factor-2α (eIF2α). Using mouse embryonic fibroblasts (MEFs) and the fission yeast S. pombe, we report here that rapid translational arrest and cell survival in response to hydrogen peroxide-induced oxidative stress do not rely on eIF2α kinases and eIF2α phosphorylation. Rather H_2_O_2_ induces a block in elongation through phosphorylation of eukaryotic elongation factor 2 (eEF2). Kinetic and dose-response analyses uncovered crosstalk between the eIF2α and eEF2 phosphorylation pathways, indicating that, in MEFs, eEF2 phosphorylation initiates the acute shutdown in translation, which is then maintained by eIF2α phosphorylation. Our results challenge the common conception that eIF2α phosphorylation is the primary trigger of translational arrest in response to oxidative stress and point to integrated control that may facilitate the survival of cancer cells.

**HIGHLIGHTS:**

- Oxidative stress-induced translation arrest is independent of eIF2α phosphorylation
- Oxidative stress blocks translation elongation
- Oxidative stress triggers eEF2 kinase activation
- eEF2K KO cells are hypersensitive to oxidative stress
