## Supplementary material for "Crosstalk between eIF2α and eEF2 phosphorylation pathways optimizes translational arrest in response to oxidative stress": Downregulated Mutant 15 Metascape Files

### Sheet: Annotation
Input ID	Gene ID	Type	Tax ID	Homologene Gene ID	Homologene Gene Tax ID	Gene Symbol	Description	Biological Process (GO)	GO:0001944 vasculature development	GO:0006364 rRNA processing	GO:0090257 regulation of muscle system pr	GO:0045786 negative regulation of cell cy
Cyr61	16007	symbol	M. musculus	16007	M. musculus	Cyr61	cysteine rich protein 61	GO:0002041 intussusceptive angiogenesis;GO:2000304 positive regulation of ceramide biosynthetic process;GO:0060710 chorio-allantoic fusion	1	0	1	0
Nop10	66181	symbol	M. musculus	66181	M. musculus	Nop10	NOP10 ribonucleoprotein	GO:0000454 snoRNA guided rRNA pseudouridine synthesis;GO:0031120 snRNA pseudouridine synthesis;GO:0031118 rRNA pseudouridine synthesis	0	1	0	0
Rsrp1	27981	symbol	M. musculus	27981	M. musculus	Rsrp1	arginine/serine rich protein 1	GO:0008150 biological_process	0	0	0	0
Plk2	20620	symbol	M. musculus	20620	M. musculus	Plk2	polo like kinase 2	GO:0090050 positive regulation of cell migration involved in sprouting angiogenesis;GO:0061000 negative regulation of dendritic spine development;GO:0071866 negative regulation of apoptotic process in bone marrow	1	0	0	1
Pycr2	69051	symbol	M. musculus	69051	M. musculus	Pycr2	pyrroline-5-carboxylate reductase family, member 2	GO:0006561 proline biosynthetic process;GO:0006560 proline metabolic process;GO:0009084 glutamine family amino acid biosynthetic process	0	0	0	0
Wsb1	78889	symbol	M. musculus	78889	M. musculus	Wsb1	WD repeat and SOCS box-containing 1	GO:0035556 intracellular signal transduction;GO:0007165 signal transduction;GO:0023052 signaling	0	0	0	0
Igfbp7	29817	symbol	M. musculus	29817	M. musculus	Igfbp7	insulin-like growth factor binding protein 7	GO:0050810 regulation of steroid biosynthetic process;GO:0019218 regulation of steroid metabolic process;GO:0048839 inner ear development	1	0	0	0
Rnf126	70294	symbol	M. musculus	70294	M. musculus	Rnf126	ring finger protein 126	GO:0071629 cytoplasm protein quality control by the ubiquitin-proteasome system;GO:0042059 negative regulation of epidermal growth factor receptor signaling pathway;GO:0043162 ubiquitin-dependent protein catabolic process via the multivesicular body sorting pathway	0	0	1	0
Ctgf	14219	symbol	M. musculus	14219	M. musculus	Ctgf	connective tissue growth factor	GO:0060452 positive regulation of cardiac muscle contraction;GO:0051496 positive regulation of stress fiber assembly;GO:0070318 positive regulation of G0 to G1 transition	1	0	1	1
Polr1c	20016	symbol	M. musculus	20016	M. musculus	Polr1c	polymerase (RNA) I polypeptide C	GO:0006351 transcription, DNA-templated;GO:0097659 nucleic acid-templated transcription;GO:0032774 RNA biosynthetic process	0	0	0	0
Utp11l	67205	gene_synonym	M. musculus	67205	M. musculus	Utp11	UTP11 small subunit processome component	GO:0043065 positive regulation of apoptotic process;GO:0006364 rRNA processing;GO:0043068 positive regulation of programmed cell death	1	1	0	0
Rpf1	70285	symbol	M. musculus	70285	M. musculus	Rpf1	ribosome production factor 1 homolog	GO:0000027 ribosomal large subunit assembly;GO:0042255 ribosome assembly;GO:0042273 ribosomal large subunit biogenesis	0	1	0	0
Rassf1	56289	symbol	M. musculus	56289	M. musculus	Rassf1	Ras association (RalGDS/AF-6) domain family member 1	GO:0071157 negative regulation of cell cycle arrest;GO:0071156 regulation of cell cycle arrest;GO:0031398 positive regulation of protein ubiquitination	0	0	0	1
Snhg5	72655	symbol	M. musculus	72655	M. musculus	Snhg5	small nucleolar RNA host gene 5	GO:0008150 biological_process	0	0	0	0
Errfi1	74155	symbol	M. musculus	74155	M. musculus	Errfi1	ERBB receptor feedback inhibitor 1	GO:1903243 negative regulation of cardiac muscle hypertrophy in response to stress;GO:0010616 negative regulation of cardiac muscle adaptation;GO:0042536 negative regulation of tumor necrosis factor biosynthetic process	1	0	1	0
Hmga1-rs1	111241	gene_synonym	M. musculus	111241	M. musculus	Hmga1b	high mobility group AT-hook 1B		0	0	0	0
Ptgs2	19225	symbol	M. musculus	19225	M. musculus	Ptgs2	prostaglandin-endoperoxide synthase 2	GO:0031394 positive regulation of prostaglandin biosynthetic process;GO:0019371 cyclooxygenase pathway;GO:0031392 regulation of prostaglandin biosynthetic process	1	0	1	1

### Sheet: Enrichment
GroupID	Category	Term	Description	LogP	Log(q-value)	InTerm_InList	Genes	Symbols
1_Summary	GO Biological Processes	GO:0001944	vasculature development	-3.68469	0	5/742	14219,16007,19225,20620,74155,29817,67205	Ctgf,Cyr61,Ptgs2,Plk2,Errfi1,Igfbp7,Utp11
1_Member	GO Biological Processes	GO:0001944	vasculature development	-3.68469	0	5/742	14219,16007,19225,20620,74155	Ctgf,Cyr61,Ptgs2,Plk2,Errfi1
1_Member	GO Biological Processes	GO:0072358	cardiovascular system development	-3.64949	0	5/755	14219,16007,19225,20620,74155	Ctgf,Cyr61,Ptgs2,Plk2,Errfi1
1_Member	GO Biological Processes	GO:0046890	regulation of lipid biosynthetic process	-3.57926	0	3/162	16007,19225,29817	Cyr61,Ptgs2,Igfbp7
1_Member	GO Biological Processes	GO:0043281	regulation of cysteine-type endopeptidase activity involved in apoptotic process	-3.3239	0	3/198	14219,16007,19225	Ctgf,Cyr61,Ptgs2
1_Member	GO Biological Processes	GO:0001525	angiogenesis	-3.25211	0	4/506	14219,16007,19225,20620	Ctgf,Cyr61,Ptgs2,Plk2
1_Member	GO Biological Processes	GO:2000116	regulation of cysteine-type endopeptidase activity	-3.19059	0	3/220	14219,16007,19225	Ctgf,Cyr61,Ptgs2
1_Member	GO Biological Processes	GO:0043065	positive regulation of apoptotic process	-2.94825	0	4/610	14219,16007,19225,67205	Ctgf,Cyr61,Ptgs2,Utp11
1_Member	GO Biological Processes	GO:0048514	blood vessel morphogenesis	-2.93771	0	4/614	14219,16007,19225,20620	Ctgf,Cyr61,Ptgs2,Plk2
1_Member	GO Biological Processes	GO:0043068	positive regulation of programmed cell death	-2.93246	0	4/616	14219,16007,19225,67205	Ctgf,Cyr61,Ptgs2,Utp11
1_Member	GO Biological Processes	GO:0072593	reactive oxygen species metabolic process	-2.89219	0	3/279	14219,16007,19225	Ctgf,Cyr61,Ptgs2
1_Member	GO Biological Processes	GO:0010942	positive regulation of cell death	-2.79268	0	4/672	14219,16007,19225,67205	Ctgf,Cyr61,Ptgs2,Utp11
1_Member	GO Biological Processes	GO:0045862	positive regulation of proteolysis	-2.73717	0	3/316	14219,16007,20620	Ctgf,Cyr61,Plk2
1_Member	GO Biological Processes	GO:0030162	regulation of proteolysis	-2.73662	0	4/696	14219,16007,19225,20620	Ctgf,Cyr61,Ptgs2,Plk2
1_Member	GO Biological Processes	GO:0019216	regulation of lipid metabolic process	-2.70618	0	3/324	16007,19225,29817	Cyr61,Ptgs2,Igfbp7
1_Member	GO Biological Processes	GO:0001568	blood vessel development	-2.70488	0	4/710	14219,16007,19225,20620	Ctgf,Cyr61,Ptgs2,Plk2
1_Member	GO Biological Processes	GO:0052548	regulation of endopeptidase activity	-2.68722	0	3/329	14219,16007,19225	Ctgf,Cyr61,Ptgs2
1_Member	GO Biological Processes	GO:0001503	ossification	-2.54238	0	3/370	14219,16007,19225	Ctgf,Cyr61,Ptgs2
1_Member	GO Biological Processes	GO:0052547	regulation of peptidase activity	-2.43773	0	3/403	14219,16007,19225	Ctgf,Cyr61,Ptgs2
1_Member	GO Biological Processes	GO:0001558	regulation of cell growth	-2.35308	0	3/432	14219,16007,29817	Ctgf,Cyr61,Igfbp7
1_Member	GO Biological Processes	GO:0016049	cell growth	-2.14575	0	3/513	14219,16007,29817	Ctgf,Cyr61,Igfbp7
1_Member	GO Biological Processes	GO:0030335	positive regulation of cell migration	-2.11582	0	3/526	16007,19225,20620	Cyr61,Ptgs2,Plk2
1_Member	GO Biological Processes	GO:0008610	lipid biosynthetic process	-2.09112	0	3/537	16007,19225,29817	Cyr61,Ptgs2,Igfbp7
1_Member	GO Biological Processes	GO:2000147	positive regulation of cell motility	-2.0735	0	3/545	16007,19225,20620	Cyr61,Ptgs2,Plk2
1_Member	GO Biological Processes	GO:0051272	positive regulation of cellular component movement	-2.0391	0	3/561	16007,19225,20620	Cyr61,Ptgs2,Plk2
1_Member	GO Biological Processes	GO:0040017	positive regulation of locomotion	-2.00577	0	3/577	16007,19225,20620	Cyr61,Ptgs2,Plk2
2_Summary	GO Biological Processes	GO:0006364	rRNA processing	-3.38967	0	3/188	66181,67205,70285	Nop10,Utp11,Rpf1
2_Member	GO Biological Processes	GO:0006364	rRNA processing	-3.38967	0	3/188	66181,67205,70285	Nop10,Utp11,Rpf1
2_Member	GO Biological Processes	GO:0016072	rRNA metabolic process	-3.20212	0	3/218	66181,67205,70285	Nop10,Utp11,Rpf1
2_Member	GO Biological Processes	GO:0042254	ribosome biogenesis	-2.89667	0	3/278	66181,67205,70285	Nop10,Utp11,Rpf1
2_Member	GO Biological Processes	GO:0034470	ncRNA processing	-2.6575	0	3/337	66181,67205,70285	Nop10,Utp11,Rpf1
2_Member	GO Biological Processes	GO:0022613	ribonucleoprotein complex biogenesis	-2.38734	0	3/420	66181,67205,70285	Nop10,Utp11,Rpf1
2_Member	GO Biological Processes	GO:0034660	ncRNA metabolic process	-2.29018	0	3/455	66181,67205,70285	Nop10,Utp11,Rpf1
3_Summary	GO Biological Processes	GO:0090257	regulation of muscle system process	-3.12905	0	3/231	14219,19225,74155,16007,70294	Ctgf,Ptgs2,Errfi1,Cyr61,Rnf126
3_Member	GO Biological Processes	GO:0090257	regulation of muscle system process	-3.12905	0	3/231	14219,19225,74155	Ctgf,Ptgs2,Errfi1
3_Member	GO Biological Processes	GO:0070372	regulation of ERK1 and ERK2 cascade	-2.67598	0	3/332	14219,16007,74155	Ctgf,Cyr61,Errfi1
3_Member	GO Biological Processes	GO:0070371	ERK1 and ERK2 cascade	-2.61078	0	3/350	14219,16007,74155	Ctgf,Cyr61,Errfi1
3_Member	GO Biological Processes	GO:0003012	muscle system process	-2.50965	0	3/380	14219,19225,74155	Ctgf,Ptgs2,Errfi1
3_Member	GO Biological Processes	GO:0007169	transmembrane receptor protein tyrosine kinase signaling pathway	-2.10004	0	3/533	14219,70294,74155	Ctgf,Rnf126,Errfi1
3_Member	GO Biological Processes	GO:0044057	regulation of system process	-2.00167	0	3/579	14219,19225,74155	Ctgf,Ptgs2,Errfi1
4_Summary	GO Biological Processes	GO:0045786	negative regulation of cell cycle	-2.31438	0	3/446	19225,20620,56289,14219	Ptgs2,Plk2,Rassf1,Ctgf
4_Member	GO Biological Processes	GO:0045786	negative regulation of cell cycle	-2.31438	0	3/446	19225,20620,56289	Ptgs2,Plk2,Rassf1
4_Member	GO Biological Processes	GO:0051493	regulation of cytoskeleton organization	-2.12723	0	3/521	14219,20620,56289	Ctgf,Plk2,Rassf1
4_Member	GO Biological Processes	GO:0010564	regulation of cell cycle process	-2.00167	0	3/579	14219,20620,56289	Ctgf,Plk2,Rassf1
