## Supplementary material for "Crosstalk between eIF2α and eEF2 phosphorylation pathways optimizes translational arrest in response to oxidative stress": Upregulated Mutant 15 Metascape Files

### Sheet: Annotation
Input ID	Gene ID	Type	Tax ID	Homologene Gene ID	Homologene Gene Tax ID	Gene Symbol	Description	Biological Process (GO)
Dad1	13135	symbol	M. musculus	13135	M. musculus	Dad1	defender against cell death 1	GO:0001824 blastocyst development;GO:0006487 protein N-linked glycosylation;GO:0001701 in utero embryonic development
Gpx4	625249	symbol	M. musculus	625249	M. musculus	Gpx4	glutathione peroxidase 4	GO:0110076 negative regulation of ferroptosis;GO:0110075 regulation of ferroptosis;GO:0097707 ferroptosis
Prrc2a	53761	symbol	M. musculus	53761	M. musculus	Prrc2a	proline-rich coiled-coil 2A
