## Supplementary material for "Crosstalk between eIF2α and eEF2 phosphorylation pathways optimizes translational arrest in response to oxidative stress": Downregulated WT 120 Metascape Files

### Sheet: Annotation
Input ID	Gene ID	Type	Tax ID	Homologene Gene ID	Homologene Gene Tax ID	Gene Symbol	Description	Biological Process (GO)	R-MMU-5663220 RHO GTPases Activate Formins	R-MMU-5626467 RHO GTPases activate IQGAPs	R-MMU-72203 Processing of Capped Intron-Co	GO:0022618 ribonucleoprotein complex asse	GO:0050808 synapse organization	R-MMU-8953897 Cellular responses to external	GO:0071897 DNA biosynthetic process	R-MMU-109582 Hemostasis	R-MMU-199991 Membrane Trafficking	GO:0032091 negative regulation of protein	R-MMU-211000 Gene Silencing by RNA	GO:0061041 regulation of wound healing	mmu05206 MicroRNAs in cancer	mmu04921 Oxytocin signaling pathway	mmu03013 RNA transport
Ankrd1	107765	symbol	M. musculus	107765	M. musculus	Ankrd1	ankyrin repeat domain 1 (cardiac muscle)	GO:0043517 positive regulation of DNA damage response, signal transduction by p53 class mediator;GO:1901798 positive regulation of signal transduction by p53 class mediator;GO:0043516 regulation of DNA damage response, signal transduction by p53 class mediator	0.0	0.0	0.0	0.0	0.0	0.0	1.0	0.0	0.0	1.0	0.0	1.0	0.0	0.0	0.0
Ppan	235036	symbol	M. musculus	235036	M. musculus	Ppan	peter pan homolog	GO:0001560 regulation of cell growth by extracellular stimulus;GO:0000027 ribosomal large subunit assembly;GO:0042255 ribosome assembly	0.0	0.0	0.0	1.0	1.0	0.0	0.0	0.0	0.0	0.0	0.0	0.0	0.0	0.0	0.0
Hmga2	15364	symbol	M. musculus	15364	M. musculus	Hmga2	high mobility group AT-hook 2	GO:0060501 positive regulation of epithelial cell proliferation involved in lung morphogenesis;GO:2000794 regulation of epithelial cell proliferation involved in lung morphogenesis;GO:0048712 negative regulation of astrocyte differentiation	1.0	0.0	0.0	0.0	0.0	1.0	1.0	0.0	0.0	0.0	0.0	1.0	1.0	0.0	0.0
Phc2	54383	symbol	M. musculus	54383	M. musculus	Phc2	polyhomeotic 2	GO:0007283 spermatogenesis;GO:0048232 male gamete generation;GO:0007276 gamete generation	0.0	0.0	0.0	0.0	0.0	1.0	0.0	0.0	0.0	0.0	0.0	0.0	0.0	0.0	0.0
Grwd1	101612	symbol	M. musculus	101612	M. musculus	Grwd1	glutamate-rich WD repeat containing 1	GO:0006337 nucleosome disassembly;GO:0031498 chromatin disassembly;GO:0032986 protein-DNA complex disassembly	0.0	0.0	0.0	0.0	0.0	0.0	0.0	0.0	0.0	0.0	0.0	0.0	1.0	0.0	0.0
Tubb4b	227613	symbol	M. musculus	227613	M. musculus	Tubb4b	tubulin, beta 4B class IVB	GO:0000226 microtubule cytoskeleton organization;GO:0007017 microtubule-based process;GO:0000278 mitotic cell cycle	1.0	1.0	0.0	0.0	0.0	1.0	0.0	1.0	1.0	0.0	0.0	0.0	0.0	0.0	0.0
Srsf5	20384	symbol	M. musculus	20384	M. musculus	Srsf5	serine/arginine-rich splicing factor 5	GO:0000381 regulation of alternative mRNA splicing, via spliceosome;GO:0033120 positive regulation of RNA splicing;GO:0045292 mRNA cis splicing, via spliceosome	0.0	0.0	1.0	0.0	0.0	0.0	0.0	0.0	0.0	0.0	0.0	1.0	1.0	0.0	0.0
Tk1	21877	symbol	M. musculus	21877	M. musculus	Tk1	thymidine kinase 1	GO:0046104 thymidine metabolic process;GO:0046125 pyrimidine deoxyribonucleoside metabolic process;GO:0009120 deoxyribonucleoside metabolic process	0.0	0.0	0.0	0.0	0.0	0.0	1.0	0.0	0.0	0.0	0.0	0.0	0.0	0.0	0.0
Timp3	21859	symbol	M. musculus	21859	M. musculus	Timp3	tissue inhibitor of metalloproteinase 3	GO:1903984 positive regulation of TRAIL-activated apoptotic signaling pathway;GO:1903121 regulation of TRAIL-activated apoptotic signaling pathway;GO:1904684 negative regulation of metalloendopeptidase activity	0.0	0.0	0.0	0.0	0.0	0.0	0.0	1.0	0.0	0.0	0.0	1.0	1.0	1.0	0.0
Rpl7l1	66229	symbol	M. musculus	66229	M. musculus	Rpl7l1	ribosomal protein L7-like 1	GO:0001825 blastocyst formation;GO:0000463 maturation of LSU-rRNA from tricistronic rRNA transcript (SSU-rRNA, 5.8S rRNA, LSU-rRNA);GO:0000470 maturation of LSU-rRNA	0.0	0.0	0.0	1.0	0.0	0.0	0.0	0.0	0.0	0.0	0.0	0.0	0.0	0.0	0.0
Ccnd1	12443	symbol	M. musculus	12443	M. musculus	Ccnd1	cyclin D1	GO:0033601 positive regulation of mammary gland epithelial cell proliferation;GO:0031571 mitotic G1 DNA damage checkpoint;GO:0033327 Leydig cell differentiation	1.0	0.0	0.0	0.0	0.0	0.0	1.0	1.0	0.0	0.0	0.0	0.0	1.0	1.0	0.0
Cdc20	107995	symbol	M. musculus	107995	M. musculus	Cdc20	cell division cycle 20	GO:0000089 mitotic metaphase;GO:0000087 mitotic M phase;GO:0051323 metaphase	1.0	0.0	0.0	0.0	1.0	0.0	0.0	0.0	0.0	0.0	0.0	0.0	0.0	0.0	0.0
Ubqln2	54609	symbol	M. musculus	54609	M. musculus	Ubqln2	ubiquilin 2	GO:1904021 negative regulation of G protein-coupled receptor internalization;GO:1903071 positive regulation of ER-associated ubiquitin-dependent protein catabolic process;GO:1904020 regulation of G protein-coupled receptor internalization	0.0	0.0	0.0	0.0	1.0	0.0	1.0	0.0	1.0	0.0	0.0	0.0	0.0	0.0	0.0
Gemin7	69731	symbol	M. musculus	69731	M. musculus	Gemin7	gem nuclear organelle associated protein 7	GO:0000387 spliceosomal snRNP assembly;GO:0000398 mRNA splicing, via spliceosome;GO:0000377 RNA splicing, via transesterification reactions with bulged adenosine as nucleophile	0.0	0.0	1.0	1.0	0.0	0.0	0.0	0.0	0.0	0.0	0.0	0.0	0.0	0.0	1.0
Actb	11461	symbol	M. musculus	11461	M. musculus	Actb	actin, beta	GO:0051621 regulation of norepinephrine uptake;GO:0072749 cellular response to cytochalasin B;GO:1901328 response to cytochalasin B	1.0	1.0	0.0	0.0	1.0	0.0	0.0	0.0	1.0	1.0	0.0	0.0	0.0	1.0	0.0
Tuba1a	22142	symbol	M. musculus	22142	M. musculus	Tuba1a	tubulin, alpha 1A	GO:0050807 regulation of synapse organization;GO:0050803 regulation of synapse structure or activity;GO:0050808 synapse organization	1.0	1.0	0.0	0.0	1.0	1.0	0.0	1.0	1.0	0.0	0.0	0.0	0.0	1.0	0.0
Nucks1	98415	symbol	M. musculus	98415	M. musculus	Nucks1	nuclear casein kinase and cyclin-dependent kinase substrate 1	GO:1990969 modulation by host of viral RNA-binding transcription factor activity;GO:1990968 modulation by host of RNA binding by virus;GO:0019046 release from viral latency	1.0	0.0	0.0	0.0	0.0	0.0	1.0	0.0	0.0	1.0	0.0	0.0	1.0	0.0	0.0
Pus1	56361	symbol	M. musculus	56361	M. musculus	Pus1	pseudouridine synthase 1	GO:0031119 tRNA pseudouridine synthesis;GO:1990481 mRNA pseudouridine synthesis;GO:0001522 pseudouridine synthesis	0.0	0.0	1.0	0.0	0.0	0.0	0.0	0.0	0.0	0.0	0.0	0.0	0.0	0.0	0.0
M6pr	17113	symbol	M. musculus	17113	M. musculus	M6pr	mannose-6-phosphate receptor, cation dependent	GO:0015761 mannose transmembrane transport;GO:0033299 secretion of lysosomal enzymes;GO:0008645 hexose transmembrane transport	0.0	1.0	0.0	0.0	0.0	0.0	0.0	0.0	1.0	0.0	0.0	1.0	0.0	0.0	0.0
41890						None	None	None	nan	nan	nan	nan	nan	nan	nan	nan	nan	nan	nan	nan	nan	nan	nan
Polr2j	20022	symbol	M. musculus	20022	M. musculus	Polr2j	polymerase (RNA) II (DNA directed) polypeptide J	GO:0006366 transcription by RNA polymerase II;GO:0006351 transcription, DNA-templated;GO:0097659 nucleic acid-templated transcription	0.0	0.0	1.0	0.0	0.0	0.0	0.0	0.0	0.0	0.0	1.0	0.0	0.0	0.0	0.0
Snord35a	27211	symbol	M. musculus	27211	M. musculus	Snord35a	small nucleolar RNA, C/D box 35A	GO:0008150 biological_process	0.0	0.0	0.0	0.0	0.0	0.0	0.0	0.0	0.0	0.0	0.0	0.0	0.0	0.0	0.0
Srsf6	67996	symbol	M. musculus	67996	M. musculus	Srsf6	serine/arginine-rich splicing factor 6	GO:0060501 positive regulation of epithelial cell proliferation involved in lung morphogenesis;GO:2000675 negative regulation of type B pancreatic cell apoptotic process;GO:2000794 regulation of epithelial cell proliferation involved in lung morphogenesis	0.0	0.0	1.0	1.0	0.0	0.0	0.0	0.0	0.0	0.0	0.0	1.0	1.0	0.0	0.0
Tubb5	22154	symbol	M. musculus	22154	M. musculus	Tubb5	tubulin, beta 5 class I	GO:0051225 spindle assembly;GO:0007051 spindle organization;GO:0050807 regulation of synapse organization	1.0	1.0	0.0	0.0	1.0	0.0	0.0	0.0	0.0	0.0	0.0	0.0	0.0	0.0	0.0
Csnk1g2	103236	symbol	M. musculus	103236	M. musculus	Csnk1g2	casein kinase 1, gamma 2	GO:0090263 positive regulation of canonical Wnt signaling pathway;GO:0030177 positive regulation of Wnt signaling pathway;GO:0018107 peptidyl-threonine phosphorylation	0.0	0.0	0.0	0.0	0.0	0.0	0.0	0.0	0.0	0.0	0.0	0.0	0.0	0.0	0.0
Tmem176b	65963	symbol	M. musculus	65963	M. musculus	Tmem176b	transmembrane protein 176B	GO:2001199 negative regulation of dendritic cell differentiation;GO:2001198 regulation of dendritic cell differentiation;GO:0097028 dendritic cell differentiation	0.0	0.0	0.0	0.0	0.0	0.0	0.0	0.0	0.0	0.0	0.0	0.0	1.0	0.0	0.0
Gng5	14707	symbol	M. musculus	14707	M. musculus	Gng5	guanine nucleotide binding protein (G protein), gamma 5	GO:0072513 positive regulation of secondary heart field cardioblast proliferation;GO:0003266 regulation of secondary heart field cardioblast proliferation;GO:0003264 regulation of cardioblast proliferation	0.0	0.0	0.0	0.0	0.0	0.0	0.0	1.0	0.0	0.0	0.0	1.0	1.0	0.0	0.0
Rassf1	56289	symbol	M. musculus	56289	M. musculus	Rassf1	Ras association (RalGDS/AF-6) domain family member 1	GO:0071157 negative regulation of cell cycle arrest;GO:0071156 regulation of cell cycle arrest;GO:0031398 positive regulation of protein ubiquitination	1.0	0.0	0.0	0.0	0.0	0.0	1.0	1.0	0.0	0.0	0.0	0.0	1.0	1.0	0.0
Mad2l1	56150	symbol	M. musculus	56150	M. musculus	Mad2l1	MAD2 mitotic arrest deficient-like 1	GO:0090267 positive regulation of mitotic cell cycle spindle assembly checkpoint;GO:0090266 regulation of mitotic cell cycle spindle assembly checkpoint;GO:1903504 regulation of mitotic spindle checkpoint	1.0	0.0	0.0	0.0	0.0	0.0	0.0	0.0	0.0	0.0	0.0	0.0	0.0	0.0	0.0
Ddx39b	53817	symbol	M. musculus	53817	M. musculus	Ddx39b	DEAD (Asp-Glu-Ala-Asp) box polypeptide 39B	GO:0061051 positive regulation of cell growth involved in cardiac muscle cell development;GO:0046784 viral mRNA export from host cell nucleus;GO:2000002 negative regulation of DNA damage checkpoint	1.0	0.0	1.0	1.0	0.0	0.0	1.0	0.0	0.0	0.0	0.0	0.0	0.0	0.0	1.0
Lamtor1	66508	symbol	M. musculus	66508	M. musculus	Lamtor1	late endosomal/lysosomal adaptor, MAPK and MTOR activator 1	GO:0060620 regulation of cholesterol import;GO:0010872 regulation of cholesterol esterification;GO:2000909 regulation of sterol import	0.0	0.0	0.0	0.0	0.0	1.0	0.0	0.0	1.0	0.0	0.0	0.0	0.0	0.0	0.0
Nop2	110109	symbol	M. musculus	110109	M. musculus	Nop2	NOP2 nucleolar protein	GO:0070475 rRNA base methylation;GO:0001825 blastocyst formation;GO:0031167 rRNA methylation	0.0	0.0	0.0	1.0	1.0	0.0	1.0	0.0	0.0	0.0	0.0	0.0	0.0	0.0	0.0
Dtnbp1	94245	symbol	M. musculus	94245	M. musculus	Dtnbp1	dystrobrevin binding protein 1	GO:0061646 positive regulation of glutamate neurotransmitter secretion in response to membrane depolarization;GO:1903296 positive regulation of glutamate secretion, neurotransmission;GO:1903294 regulation of glutamate secretion, neurotransmission	1.0	0.0	0.0	0.0	1.0	0.0	1.0	0.0	1.0	1.0	0.0	1.0	1.0	0.0	0.0
Aurkb	20877	symbol	M. musculus	20877	M. musculus	Aurkb	aurora kinase B	GO:0007094 mitotic spindle assembly checkpoint;GO:0043988 histone H3-S28 phosphorylation;GO:0071174 mitotic spindle checkpoint	1.0	0.0	0.0	0.0	1.0	1.0	1.0	0.0	0.0	1.0	0.0	0.0	0.0	0.0	0.0
Pcbp4	59092	symbol	M. musculus	59092	M. musculus	Pcbp4	poly(rC) binding protein 4	GO:1902163 negative regulation of DNA damage response, signal transduction by p53 class mediator resulting in transcription of p21 class mediator;GO:1902162 regulation of DNA damage response, signal transduction by p53 class mediator resulting in transcription of p21 class mediator;GO:0048025 negative regulation of mRNA splicing, via spliceosome	0.0	0.0	1.0	0.0	0.0	0.0	1.0	0.0	0.0	0.0	0.0	0.0	0.0	0.0	0.0
Ccar1	67500	symbol	M. musculus	67500	M. musculus	Ccar1	cell division cycle and apoptosis regulator 1	GO:0030335 positive regulation of cell migration;GO:0043065 positive regulation of apoptotic process;GO:2000147 positive regulation of cell motility	0.0	0.0	1.0	0.0	0.0	0.0	0.0	0.0	0.0	0.0	0.0	1.0	0.0	0.0	0.0
Rnasek	52898	symbol	M. musculus	52898	M. musculus	Rnasek	ribonuclease, RNase K		0.0	0.0	0.0	0.0	0.0	0.0	0.0	0.0	0.0	0.0	0.0	0.0	0.0	0.0	0.0
Ranbp3	71810	symbol	M. musculus	71810	M. musculus	Ranbp3	RAN binding protein 3	GO:0006611 protein export from nucleus;GO:0051168 nuclear export;GO:0006913 nucleocytoplasmic transport	1.0	0.0	0.0	0.0	0.0	0.0	0.0	0.0	0.0	0.0	0.0	0.0	0.0	0.0	0.0
Anxa1	16952	symbol	M. musculus	16952	M. musculus	Anxa1	annexin A1	GO:0045629 negative regulation of T-helper 2 cell differentiation;GO:0045627 positive regulation of T-helper 1 cell differentiation;GO:0045625 regulation of T-helper 1 cell differentiation	1.0	0.0	0.0	0.0	0.0	0.0	0.0	0.0	0.0	0.0	0.0	1.0	1.0	0.0	0.0
Mtap	66902	symbol	M. musculus	66902	M. musculus	Mtap	methylthioadenosine phosphorylase	GO:0019509 L-methionine salvage from methylthioadenosine;GO:0071267 L-methionine salvage;GO:0071265 L-methionine biosynthetic process	0.0	0.0	0.0	0.0	0.0	0.0	0.0	0.0	0.0	0.0	0.0	0.0	0.0	0.0	0.0
Calm3	12315	symbol	M. musculus	12315	M. musculus	Calm3	calmodulin 3	GO:0051300 spindle pole body organization;GO:0000086 G2/M transition of mitotic cell cycle;GO:0031023 microtubule organizing center organization	1.0	1.0	0.0	0.0	0.0	0.0	0.0	1.0	0.0	0.0	0.0	0.0	0.0	1.0	0.0
F2r	14062	symbol	M. musculus	14062	M. musculus	F2r	coagulation factor II (thrombin) receptor	GO:1900134 negative regulation of renin secretion into blood stream;GO:1900133 regulation of renin secretion into blood stream;GO:0002001 renin secretion into blood stream	0.0	0.0	0.0	0.0	1.0	0.0	0.0	1.0	0.0	0.0	0.0	1.0	0.0	0.0	0.0
Tsn	22099	symbol	M. musculus	22099	M. musculus	Tsn	translin	GO:0016070 RNA metabolic process;GO:0090304 nucleic acid metabolic process;GO:0006139 nucleobase-containing compound metabolic process	0.0	0.0	0.0	0.0	0.0	0.0	0.0	0.0	0.0	0.0	1.0	0.0	0.0	0.0	0.0
Nup43	69912	symbol	M. musculus	69912	M. musculus	Nup43	nucleoporin 43	GO:0051028 mRNA transport;GO:0050658 RNA transport;GO:0050657 nucleic acid transport	1.0	0.0	1.0	0.0	0.0	1.0	0.0	0.0	0.0	0.0	1.0	0.0	0.0	0.0	1.0
Cenpb	12616	symbol	M. musculus	12616	M. musculus	Cenpb	centromere protein B		0.0	0.0	0.0	0.0	0.0	0.0	0.0	0.0	0.0	0.0	0.0	0.0	0.0	0.0	0.0

### Sheet: Enrichment
GroupID	Category	Term	Description	LogP	Log(q-value)	InTerm_InList	Genes	Symbols
1_Summary	Reactome Gene Sets	R-MMU-5663220	RHO GTPases Activate Formins	-7.89113	-3.6327	7/134	11461,20877,22142,56150,69912,107995,227613,22154,12315,12443,16952,53817,56289,94245,15364,71810,98415	Actb,Aurkb,Tuba1a,Mad2l1,Nup43,Cdc20,Tubb4b,Tubb5,Calm3,Ccnd1,Anxa1,Ddx39b,Rassf1,Dtnbp1,Hmga2,Ranbp3,Nucks1
1_Member	Reactome Gene Sets	R-MMU-5663220	RHO GTPases Activate Formins	-7.89113	-3.6327	7/134	11461,20877,22142,56150,69912,107995,227613	Actb,Aurkb,Tuba1a,Mad2l1,Nup43,Cdc20,Tubb4b
1_Member	Reactome Gene Sets	R-MMU-68877	Mitotic Prometaphase	-6.78545	-3.02397	7/194	20877,22142,22154,56150,69912,107995,227613	Aurkb,Tuba1a,Tubb5,Mad2l1,Nup43,Cdc20,Tubb4b
1_Member	Reactome Gene Sets	R-MMU-195258	RHO GTPase Effectors	-6.76421	-3.02397	8/294	11461,12315,20877,22142,56150,69912,107995,227613	Actb,Calm3,Aurkb,Tuba1a,Mad2l1,Nup43,Cdc20,Tubb4b
1_Member	Reactome Gene Sets	R-MMU-2500257	Resolution of Sister Chromatid Cohesion	-6.68033	-3.02397	6/121	20877,22142,56150,69912,107995,227613	Aurkb,Tuba1a,Mad2l1,Nup43,Cdc20,Tubb4b
1_Member	Reactome Gene Sets	R-MMU-2467813	Separation of Sister Chromatids	-5.65372	-2.27813	6/181	20877,22142,56150,69912,107995,227613	Aurkb,Tuba1a,Mad2l1,Nup43,Cdc20,Tubb4b
1_Member	Reactome Gene Sets	R-MMU-68882	Mitotic Anaphase	-5.61234	-2.27813	6/184	20877,22142,56150,69912,107995,227613	Aurkb,Tuba1a,Mad2l1,Nup43,Cdc20,Tubb4b
1_Member	Reactome Gene Sets	R-MMU-2555396	Mitotic Metaphase and Anaphase	-5.59871	-2.27813	6/185	20877,22142,56150,69912,107995,227613	Aurkb,Tuba1a,Mad2l1,Nup43,Cdc20,Tubb4b
1_Member	Reactome Gene Sets	R-MMU-194315	Signaling by Rho GTPases	-5.58231	-2.27813	8/422	11461,12315,20877,22142,56150,69912,107995,227613	Actb,Calm3,Aurkb,Tuba1a,Mad2l1,Nup43,Cdc20,Tubb4b
1_Member	Reactome Gene Sets	R-MMU-69278	Cell Cycle, Mitotic	-5.03505	-1.81802	8/501	12443,20877,22142,22154,56150,69912,107995,227613	Ccnd1,Aurkb,Tuba1a,Tubb5,Mad2l1,Nup43,Cdc20,Tubb4b
1_Member	Reactome Gene Sets	R-MMU-68886	M Phase	-4.9048	-1.72555	7/372	20877,22142,22154,56150,69912,107995,227613	Aurkb,Tuba1a,Tubb5,Mad2l1,Nup43,Cdc20,Tubb4b
1_Member	Reactome Gene Sets	R-MMU-1640170	Cell Cycle	-4.63608	-1.55375	8/569	12443,20877,22142,22154,56150,69912,107995,227613	Ccnd1,Aurkb,Tuba1a,Tubb5,Mad2l1,Nup43,Cdc20,Tubb4b
1_Member	GO Biological Processes	GO:0000278	mitotic cell cycle	-4.42379	-1.36949	9/797	12315,12443,16952,20877,22142,22154,56150,107995,227613	Calm3,Ccnd1,Anxa1,Aurkb,Tuba1a,Tubb5,Mad2l1,Cdc20,Tubb4b
1_Member	Reactome Gene Sets	R-MMU-141424	Amplification of signal from the kinetochores	-4.30593	-1.34884	4/95	20877,56150,69912,107995	Aurkb,Mad2l1,Nup43,Cdc20
1_Member	Reactome Gene Sets	R-MMU-141444	Amplification of signal from unattached kinetochores via a MAD2 inhibitory signal	-4.30593	-1.34884	4/95	20877,56150,69912,107995	Aurkb,Mad2l1,Nup43,Cdc20
1_Member	Reactome Gene Sets	R-MMU-69618	Mitotic Spindle Checkpoint	-4.05748	-1.16357	4/110	20877,56150,69912,107995	Aurkb,Mad2l1,Nup43,Cdc20
1_Member	GO Biological Processes	GO:0045787	positive regulation of cell cycle	-3.99968	-1.14231	6/355	12443,16952,20877,53817,56150,56289	Ccnd1,Anxa1,Aurkb,Ddx39b,Mad2l1,Rassf1
1_Member	GO Biological Processes	GO:0007017	microtubule-based process	-3.82646	-1.01519	8/742	12315,20877,22142,22154,56289,94245,107995,227613	Calm3,Aurkb,Tuba1a,Tubb5,Rassf1,Dtnbp1,Cdc20,Tubb4b
1_Member	GO Biological Processes	GO:0000226	microtubule cytoskeleton organization	-3.80075	-1.00659	7/556	12315,20877,22142,22154,56289,107995,227613	Calm3,Aurkb,Tuba1a,Tubb5,Rassf1,Cdc20,Tubb4b
1_Member	GO Biological Processes	GO:0010564	regulation of cell cycle process	-3.69262	-0.965677	7/579	12443,15364,16952,20877,56150,56289,107995	Ccnd1,Hmga2,Anxa1,Aurkb,Mad2l1,Rassf1,Cdc20
1_Member	GO Biological Processes	GO:0000075	cell cycle checkpoint	-3.26691	-0.689734	4/177	12443,20877,53817,56150	Ccnd1,Aurkb,Ddx39b,Mad2l1
1_Member	Reactome Gene Sets	R-MMU-174143	APC/C-mediated degradation of cell cycle proteins	-3.11821	-0.600147	3/84	20877,56150,107995	Aurkb,Mad2l1,Cdc20
1_Member	Reactome Gene Sets	R-MMU-453276	Regulation of mitotic cell cycle	-3.11821	-0.600147	3/84	20877,56150,107995	Aurkb,Mad2l1,Cdc20
1_Member	GO Biological Processes	GO:0044772	mitotic cell cycle phase transition	-3.10162	-0.591389	5/344	12315,12443,16952,20877,56150	Calm3,Ccnd1,Anxa1,Aurkb,Mad2l1
1_Member	GO Biological Processes	GO:0051783	regulation of nuclear division	-3.01283	-0.525263	4/207	12443,20877,56150,107995	Ccnd1,Aurkb,Mad2l1,Cdc20
1_Member	GO Biological Processes	GO:0051301	cell division	-2.91798	-0.468632	6/567	12443,15364,20877,56150,69912,107995	Ccnd1,Hmga2,Aurkb,Mad2l1,Nup43,Cdc20
1_Member	GO Biological Processes	GO:0044770	cell cycle phase transition	-2.90374	-0.468632	5/381	12315,12443,16952,20877,56150	Calm3,Ccnd1,Anxa1,Aurkb,Mad2l1
1_Member	GO Biological Processes	GO:0010948	negative regulation of cell cycle process	-2.90047	-0.468632	4/222	12443,20877,56150,56289	Ccnd1,Aurkb,Mad2l1,Rassf1
1_Member	GO Biological Processes	GO:0090068	positive regulation of cell cycle process	-2.76957	-0.368483	4/241	12443,16952,20877,56150	Ccnd1,Anxa1,Aurkb,Mad2l1
1_Member	KEGG Pathway	mmu04114	Oocyte meiosis	-2.71387	-0.336267	3/116	12315,56150,107995	Calm3,Mad2l1,Cdc20
1_Member	GO Biological Processes	GO:1901990	regulation of mitotic cell cycle phase transition	-2.68643	-0.314497	4/254	12443,16952,20877,56150	Ccnd1,Anxa1,Aurkb,Mad2l1
1_Member	KEGG Pathway	mmu04110	Cell cycle	-2.63138	-0.285099	3/124	12443,56150,107995	Ccnd1,Mad2l1,Cdc20
1_Member	GO Biological Processes	GO:1903047	mitotic cell cycle process	-2.61745	-0.283306	6/650	12315,12443,16952,20877,56150,107995	Calm3,Ccnd1,Anxa1,Aurkb,Mad2l1,Cdc20
1_Member	GO Biological Processes	GO:0045786	negative regulation of cell cycle	-2.60424	-0.275241	5/446	12443,20877,53817,56150,56289	Ccnd1,Aurkb,Ddx39b,Mad2l1,Rassf1
1_Member	GO Biological Processes	GO:0140014	mitotic nuclear division	-2.57307	-0.259133	4/273	12443,20877,56150,107995	Ccnd1,Aurkb,Mad2l1,Cdc20
1_Member	Reactome Gene Sets	R-MMU-69620	Cell Cycle Checkpoints	-2.57307	-0.259133	4/273	20877,56150,69912,107995	Aurkb,Mad2l1,Nup43,Cdc20
1_Member	GO Biological Processes	GO:0007093	mitotic cell cycle checkpoint	-2.56375	-0.254721	3/131	12443,20877,56150	Ccnd1,Aurkb,Mad2l1
1_Member	KEGG Pathway	mmu05166	HTLV-I infection	-2.51691	-0.231614	4/283	12443,56150,71810,107995	Ccnd1,Mad2l1,Ranbp3,Cdc20
1_Member	GO Biological Processes	GO:1901987	regulation of cell cycle phase transition	-2.51141	-0.230717	4/284	12443,16952,20877,56150	Ccnd1,Anxa1,Aurkb,Mad2l1
1_Member	GO Biological Processes	GO:1901991	negative regulation of mitotic cell cycle phase transition	-2.46497	-0.210871	3/142	12443,20877,56150	Ccnd1,Aurkb,Mad2l1
1_Member	GO Biological Processes	GO:0000070	mitotic sister chromatid segregation	-2.41452	-0.17313	3/148	20877,56150,107995	Aurkb,Mad2l1,Cdc20
1_Member	GO Biological Processes	GO:0007059	chromosome segregation	-2.37084	-0.137728	4/311	20877,56150,69912,107995	Aurkb,Mad2l1,Nup43,Cdc20
1_Member	GO Biological Processes	GO:1901988	negative regulation of cell cycle phase transition	-2.32754	-0.10254	3/159	12443,20877,56150	Ccnd1,Aurkb,Mad2l1
1_Member	GO Biological Processes	GO:0045931	positive regulation of mitotic cell cycle	-2.30495	-0.0918517	3/162	12443,16952,56150	Ccnd1,Anxa1,Mad2l1
1_Member	GO Biological Processes	GO:0007088	regulation of mitotic nuclear division	-2.20526	-0.0228428	3/176	12443,20877,56150	Ccnd1,Aurkb,Mad2l1
1_Member	GO Biological Processes	GO:0000819	sister chromatid segregation	-2.17176	-0.0032386	3/181	20877,56150,107995	Aurkb,Mad2l1,Cdc20
1_Member	GO Biological Processes	GO:0031396	regulation of protein ubiquitination	-2.12021	0	3/189	56150,56289,107995	Mad2l1,Rassf1,Cdc20
1_Member	GO Biological Processes	GO:0009314	response to radiation	-2.01712	0	4/393	12443,16952,20877,98415	Ccnd1,Anxa1,Aurkb,Nucks1
2_Summary	Reactome Gene Sets	R-MMU-5626467	RHO GTPases activate IQGAPs	-6.45264	-2.89319	4/28	11461,12315,22142,227613,17113,22154	Actb,Calm3,Tuba1a,Tubb4b,M6pr,Tubb5
2_Member	Reactome Gene Sets	R-MMU-5626467	RHO GTPases activate IQGAPs	-6.45264	-2.89319	4/28	11461,12315,22142,227613	Actb,Calm3,Tuba1a,Tubb4b
2_Member	KEGG Pathway	mmu04145	Phagosome	-4.36242	-1.34884	5/184	11461,17113,22142,22154,227613	Actb,M6pr,Tuba1a,Tubb5,Tubb4b
2_Member	Reactome Gene Sets	R-MMU-437239	Recycling pathway of L1	-4.28803	-1.34884	3/34	11461,22142,227613	Actb,Tuba1a,Tubb4b
2_Member	Reactome Gene Sets	R-MMU-190828	Gap junction trafficking	-4.10735	-1.19135	3/39	11461,22142,227613	Actb,Tuba1a,Tubb4b
2_Member	Reactome Gene Sets	R-MMU-157858	Gap junction trafficking and regulation	-4.04178	-1.16357	3/41	11461,22142,227613	Actb,Tuba1a,Tubb4b
2_Member	Reactome Gene Sets	R-MMU-373760	L1CAM interactions	-3.40591	-0.771986	3/67	11461,22142,227613	Actb,Tuba1a,Tubb4b
2_Member	Reactome Gene Sets	R-MMU-380259	Loss of Nlp from mitotic centrosomes	-3.38696	-0.771986	3/68	22142,22154,227613	Tuba1a,Tubb5,Tubb4b
2_Member	Reactome Gene Sets	R-MMU-380284	Loss of proteins required for interphase microtubule organizationÂ from the centrosome	-3.38696	-0.771986	3/68	22142,22154,227613	Tuba1a,Tubb5,Tubb4b
2_Member	Reactome Gene Sets	R-MMU-8854518	AURKA Activation by TPX2	-3.33181	-0.737008	3/71	22142,22154,227613	Tuba1a,Tubb5,Tubb4b
2_Member	Reactome Gene Sets	R-MMU-380270	Recruitment of mitotic centrosome proteins and complexes	-3.21212	-0.652668	3/78	22142,22154,227613	Tuba1a,Tubb5,Tubb4b
2_Member	Reactome Gene Sets	R-MMU-380287	Centrosome maturation	-3.21212	-0.652668	3/78	22142,22154,227613	Tuba1a,Tubb5,Tubb4b
2_Member	Reactome Gene Sets	R-MMU-2565942	Regulation of PLK1 Activity at G2/M Transition	-3.11821	-0.600147	3/84	22142,22154,227613	Tuba1a,Tubb5,Tubb4b
2_Member	KEGG Pathway	mmu04540	Gap junction	-3.08847	-0.58592	3/86	22142,22154,227613	Tuba1a,Tubb5,Tubb4b
2_Member	Reactome Gene Sets	R-MMU-380320	Recruitment of NuMA to mitotic centrosomes	-3.07387	-0.578876	3/87	22142,22154,227613	Tuba1a,Tubb5,Tubb4b
2_Member	Reactome Gene Sets	R-MMU-5620912	Anchoring of the basal body to the plasma membrane	-2.97641	-0.510378	3/94	22142,22154,227613	Tuba1a,Tubb5,Tubb4b
2_Member	Reactome Gene Sets	R-MMU-69275	G2/M Transition	-2.19848	-0.0228428	3/177	22142,22154,227613	Tuba1a,Tubb5,Tubb4b
2_Member	Reactome Gene Sets	R-MMU-453274	Mitotic G2-G2/M phases	-2.18504	-0.0129731	3/179	22142,22154,227613	Tuba1a,Tubb5,Tubb4b
2_Member	Reactome Gene Sets	R-MMU-5617833	Cilium Assembly	-2.15214	0	3/184	22142,22154,227613	Tuba1a,Tubb5,Tubb4b
2_Member	Reactome Gene Sets	R-MMU-6811442	Intra-Golgi and retrograde Golgi-to-ER traffic	-2.1077	0	3/191	17113,22142,227613	M6pr,Tuba1a,Tubb4b
2_Member	Reactome Gene Sets	R-MMU-1852241	Organelle biogenesis and maintenance	-2.00689	0	3/208	22142,22154,227613	Tuba1a,Tubb5,Tubb4b
3_Summary	Reactome Gene Sets	R-MMU-72203	Processing of Capped Intron-Containing Pre-mRNA	-5.1207	-1.86228	6/224	20022,20384,53817,67500,67996,69912,69731,59092,56361	Polr2j,Srsf5,Ddx39b,Ccar1,Srsf6,Nup43,Gemin7,Pcbp4,Pus1
3_Member	Reactome Gene Sets	R-MMU-72203	Processing of Capped Intron-Containing Pre-mRNA	-5.1207	-1.86228	6/224	20022,20384,53817,67500,67996,69912	Polr2j,Srsf5,Ddx39b,Ccar1,Srsf6,Nup43
3_Member	Reactome Gene Sets	R-MMU-159236	Transport of Mature mRNA derived from an Intron-Containing Transcript	-4.78108	-1.66879	4/72	20384,53817,67996,69912	Srsf5,Ddx39b,Srsf6,Nup43
3_Member	Reactome Gene Sets	R-MMU-72202	Transport of Mature Transcript to Cytoplasm	-4.78108	-1.66879	4/72	20384,53817,67996,69912	Srsf5,Ddx39b,Srsf6,Nup43
3_Member	Reactome Gene Sets	R-MMU-8953854	Metabolism of RNA	-4.28505	-1.34884	7/465	20022,20384,53817,67500,67996,69731,69912	Polr2j,Srsf5,Ddx39b,Ccar1,Srsf6,Gemin7,Nup43
3_Member	GO Biological Processes	GO:0000375	RNA splicing, via transesterification reactions	-3.75986	-1.00659	5/247	20384,53817,59092,67996,69731	Srsf5,Ddx39b,Pcbp4,Srsf6,Gemin7
3_Member	GO Biological Processes	GO:0000377	RNA splicing, via transesterification reactions with bulged adenosine as nucleophile	-3.75986	-1.00659	5/247	20384,53817,59092,67996,69731	Srsf5,Ddx39b,Pcbp4,Srsf6,Gemin7
3_Member	GO Biological Processes	GO:0000398	mRNA splicing, via spliceosome	-3.75986	-1.00659	5/247	20384,53817,59092,67996,69731	Srsf5,Ddx39b,Pcbp4,Srsf6,Gemin7
3_Member	Reactome Gene Sets	R-MMU-72187	mRNA 3'-end processing	-3.73223	-0.992326	3/52	20384,53817,67996	Srsf5,Ddx39b,Srsf6
3_Member	Reactome Gene Sets	R-MMU-109688	Cleavage of Growing Transcript in the Termination Region	-3.56913	-0.890495	3/59	20384,53817,67996	Srsf5,Ddx39b,Srsf6
3_Member	Reactome Gene Sets	R-MMU-73856	RNA Polymerase II Transcription Termination	-3.56913	-0.890495	3/59	20384,53817,67996	Srsf5,Ddx39b,Srsf6
3_Member	Reactome Gene Sets	R-MMU-72163	mRNA Splicing - Major Pathway	-3.40197	-0.771986	4/163	20022,20384,67500,67996	Polr2j,Srsf5,Ccar1,Srsf6
3_Member	Reactome Gene Sets	R-MMU-72172	mRNA Splicing	-3.32333	-0.737008	4/171	20022,20384,67500,67996	Polr2j,Srsf5,Ccar1,Srsf6
3_Member	GO Biological Processes	GO:0008380	RNA splicing	-3.00249	-0.522223	5/362	20384,53817,59092,67996,69731	Srsf5,Ddx39b,Pcbp4,Srsf6,Gemin7
3_Member	GO Biological Processes	GO:0048024	regulation of mRNA splicing, via spliceosome	-2.82599	-0.412664	3/106	20384,59092,67996	Srsf5,Pcbp4,Srsf6
3_Member	GO Biological Processes	GO:0016071	mRNA metabolic process	-2.72403	-0.340667	6/619	20384,53817,56361,59092,67996,69731	Srsf5,Ddx39b,Pus1,Pcbp4,Srsf6,Gemin7
3_Member	GO Biological Processes	GO:0006397	mRNA processing	-2.62971	-0.285099	5/440	20384,53817,59092,67996,69731	Srsf5,Ddx39b,Pcbp4,Srsf6,Gemin7
3_Member	KEGG Pathway	mmu03040	Spliceosome	-2.54514	-0.243581	3/133	20384,53817,67996	Srsf5,Ddx39b,Srsf6
3_Member	GO Biological Processes	GO:0043484	regulation of RNA splicing	-2.4823	-0.223882	3/140	20384,59092,67996	Srsf5,Pcbp4,Srsf6
3_Member	GO Biological Processes	GO:0050684	regulation of mRNA processing	-2.4479	-0.202317	3/144	20384,59092,67996	Srsf5,Pcbp4,Srsf6
4_Summary	GO Biological Processes	GO:0022618	ribonucleoprotein complex assembly	-3.98576	-1.14231	5/221	53817,67996,69731,110109,235036,66229	Ddx39b,Srsf6,Gemin7,Nop2,Ppan,Rpl7l1
4_Member	GO Biological Processes	GO:0022618	ribonucleoprotein complex assembly	-3.98576	-1.14231	5/221	53817,67996,69731,110109,235036	Ddx39b,Srsf6,Gemin7,Nop2,Ppan
4_Member	GO Biological Processes	GO:0071826	ribonucleoprotein complex subunit organization	-3.8694	-1.04234	5/234	53817,67996,69731,110109,235036	Ddx39b,Srsf6,Gemin7,Nop2,Ppan
4_Member	GO Biological Processes	GO:0022613	ribonucleoprotein complex biogenesis	-3.60324	-0.890495	6/420	53817,66229,67996,69731,110109,235036	Ddx39b,Rpl7l1,Srsf6,Gemin7,Nop2,Ppan
4_Member	GO Biological Processes	GO:0042273	ribosomal large subunit biogenesis	-3.13336	-0.600147	3/83	66229,110109,235036	Rpl7l1,Nop2,Ppan
5_Summary	GO Biological Processes	GO:0050808	synapse organization	-3.57017	-0.890495	6/426	11461,14062,22142,22154,94245,107995,20877,54609,110109,235036	Actb,F2r,Tuba1a,Tubb5,Dtnbp1,Cdc20,Aurkb,Ubqln2,Nop2,Ppan
5_Member	GO Biological Processes	GO:0050808	synapse organization	-3.57017	-0.890495	6/426	11461,14062,22142,22154,94245,107995	Actb,F2r,Tuba1a,Tubb5,Dtnbp1,Cdc20
5_Member	GO Biological Processes	GO:0051225	spindle assembly	-2.8988	-0.468632	3/100	20877,22154,107995	Aurkb,Tubb5,Cdc20
5_Member	GO Biological Processes	GO:0050807	regulation of synapse organization	-2.66179	-0.295466	4/258	22142,22154,94245,107995	Tuba1a,Tubb5,Dtnbp1,Cdc20
5_Member	GO Biological Processes	GO:0050803	regulation of synapse structure or activity	-2.61969	-0.283306	4/265	22142,22154,94245,107995	Tuba1a,Tubb5,Dtnbp1,Cdc20
5_Member	GO Biological Processes	GO:0007051	spindle organization	-2.30495	-0.0918517	3/162	20877,22154,107995	Aurkb,Tubb5,Cdc20
5_Member	GO Biological Processes	GO:0070925	organelle assembly	-2.23518	-0.0449457	6/778	20877,22154,54609,107995,110109,235036	Aurkb,Tubb5,Ubqln2,Cdc20,Nop2,Ppan
6_Summary	Reactome Gene Sets	R-MMU-8953897	Cellular responses to external stimuli	-3.52154	-0.854186	6/435	15364,22142,54383,66508,69912,227613,20877	Hmga2,Tuba1a,Phc2,Lamtor1,Nup43,Tubb4b,Aurkb
6_Member	Reactome Gene Sets	R-MMU-8953897	Cellular responses to external stimuli	-3.52154	-0.854186	6/435	15364,22142,54383,66508,69912,227613	Hmga2,Tuba1a,Phc2,Lamtor1,Nup43,Tubb4b
6_Member	Reactome Gene Sets	R-MMU-2262752	Cellular responses to stress	-2.93946	-0.480378	5/374	15364,22142,54383,69912,227613	Hmga2,Tuba1a,Phc2,Nup43,Tubb4b
6_Member	Reactome Gene Sets	R-MMU-3108232	SUMO E3 ligases SUMOylate target proteins	-2.31243	-0.0918517	3/161	20877,54383,69912	Aurkb,Phc2,Nup43
6_Member	Reactome Gene Sets	R-MMU-2990846	SUMOylation	-2.2683	-0.0743375	3/167	20877,54383,69912	Aurkb,Phc2,Nup43
7_Summary	GO Biological Processes	GO:0071897	DNA biosynthetic process	-3.41209	-0.771986	4/162	20877,21877,53817,107765,59092,110109,12443,15364,56289,98415,54609,94245	Aurkb,Tk1,Ddx39b,Ankrd1,Pcbp4,Nop2,Ccnd1,Hmga2,Rassf1,Nucks1,Ubqln2,Dtnbp1
7_Member	GO Biological Processes	GO:0071897	DNA biosynthetic process	-3.41209	-0.771986	4/162	20877,21877,53817,107765	Aurkb,Tk1,Ddx39b,Ankrd1
7_Member	GO Biological Processes	GO:1901796	regulation of signal transduction by p53 class mediator	-3.36829	-0.763085	3/69	59092,107765,110109	Pcbp4,Ankrd1,Nop2
7_Member	GO Biological Processes	GO:0006974	cellular response to DNA damage stimulus	-3.14506	-0.600147	7/714	12443,15364,53817,56289,59092,98415,107765	Ccnd1,Hmga2,Ddx39b,Rassf1,Pcbp4,Nucks1,Ankrd1
7_Member	GO Biological Processes	GO:2000278	regulation of DNA biosynthetic process	-2.73545	-0.346261	3/114	20877,53817,107765	Aurkb,Ddx39b,Ankrd1
7_Member	GO Biological Processes	GO:0080135	regulation of cellular response to stress	-2.64436	-0.285099	6/642	15364,53817,54609,59092,94245,107765	Hmga2,Ddx39b,Ubqln2,Pcbp4,Dtnbp1,Ankrd1
7_Member	GO Biological Processes	GO:0072331	signal transduction by p53 class mediator	-2.53595	-0.243581	3/134	59092,107765,110109	Pcbp4,Ankrd1,Nop2
7_Member	GO Biological Processes	GO:2001020	regulation of response to DNA damage stimulus	-2.05314	0	3/200	53817,59092,107765	Ddx39b,Pcbp4,Ankrd1
8_Summary	Reactome Gene Sets	R-MMU-109582	Hemostasis	-2.986	-0.51291	6/550	12315,14062,14707,21859,22142,227613,12443,56289	Calm3,F2r,Gng5,Timp3,Tuba1a,Tubb4b,Ccnd1,Rassf1
8_Member	Reactome Gene Sets	R-MMU-109582	Hemostasis	-2.986	-0.51291	6/550	12315,14062,14707,21859,22142,227613	Calm3,F2r,Gng5,Timp3,Tuba1a,Tubb4b
8_Member	Reactome Gene Sets	R-MMU-76002	Platelet activation, signaling and aggregation	-2.63159	-0.285099	4/263	12315,14062,14707,21859	Calm3,F2r,Gng5,Timp3
8_Member	KEGG Pathway	mmu04371	Apelin signaling pathway	-2.4823	-0.223882	3/140	12315,12443,14707	Calm3,Ccnd1,Gng5
8_Member	KEGG Pathway	mmu05200	Pathways in cancer	-2.01712	0	4/393	12443,14062,14707,56289	Ccnd1,F2r,Gng5,Rassf1
9_Summary	Reactome Gene Sets	R-MMU-199991	Membrane Trafficking	-2.89454	-0.468632	6/573	11461,17113,22142,54609,94245,227613,66508	Actb,M6pr,Tuba1a,Ubqln2,Dtnbp1,Tubb4b,Lamtor1
9_Member	Reactome Gene Sets	R-MMU-199991	Membrane Trafficking	-2.89454	-0.468632	6/573	11461,17113,22142,54609,94245,227613	Actb,M6pr,Tuba1a,Ubqln2,Dtnbp1,Tubb4b
9_Member	Reactome Gene Sets	R-MMU-5653656	Vesicle-mediated transport	-2.7634	-0.368298	6/608	11461,17113,22142,54609,94245,227613	Actb,M6pr,Tuba1a,Ubqln2,Dtnbp1,Tubb4b
9_Member	Reactome Gene Sets	R-MMU-8856828	Clathrin-mediated endocytosis	-2.53595	-0.243581	3/134	11461,17113,54609	Actb,M6pr,Ubqln2
9_Member	GO Biological Processes	GO:0043112	receptor metabolic process	-2.07705	0	3/196	54609,66508,94245	Ubqln2,Lamtor1,Dtnbp1
10_Summary	GO Biological Processes	GO:0032091	negative regulation of protein binding	-2.83781	-0.418241	3/105	11461,20877,94245,98415,107765	Actb,Aurkb,Dtnbp1,Nucks1,Ankrd1
10_Member	GO Biological Processes	GO:0032091	negative regulation of protein binding	-2.83781	-0.418241	3/105	11461,20877,94245	Actb,Aurkb,Dtnbp1
10_Member	GO Biological Processes	GO:0071214	cellular response to abiotic stimulus	-2.49506	-0.227869	4/287	11461,20877,98415,107765	Actb,Aurkb,Nucks1,Ankrd1
10_Member	GO Biological Processes	GO:0104004	cellular response to environmental stimulus	-2.49506	-0.227869	4/287	11461,20877,98415,107765	Actb,Aurkb,Nucks1,Ankrd1
10_Member	GO Biological Processes	GO:0051100	negative regulation of binding	-2.29014	-0.0848011	3/164	11461,20877,94245	Actb,Aurkb,Dtnbp1
10_Member	GO Biological Processes	GO:0051098	regulation of binding	-2.0209	0	4/392	11461,20877,94245,98415	Actb,Aurkb,Dtnbp1,Nucks1
11_Summary	Reactome Gene Sets	R-MMU-211000	Gene Silencing by RNA	-2.81428	-0.407116	3/107	20022,22099,69912	Polr2j,Tsn,Nup43
11_Member	Reactome Gene Sets	R-MMU-211000	Gene Silencing by RNA	-2.81428	-0.407116	3/107	20022,22099,69912	Polr2j,Tsn,Nup43
12_Summary	GO Biological Processes	GO:0061041	regulation of wound healing	-2.57317	-0.259133	3/130	14062,16952,67996,20384,94245,14707,21859,67500,107765,15364,17113	F2r,Anxa1,Srsf6,Srsf5,Dtnbp1,Gng5,Timp3,Ccar1,Ankrd1,Hmga2,M6pr
12_Member	GO Biological Processes	GO:0061041	regulation of wound healing	-2.57317	-0.259133	3/130	14062,16952,67996	F2r,Anxa1,Srsf6
12_Member	GO Biological Processes	GO:0009611	response to wounding	-2.45559	-0.205768	5/483	14062,16952,20384,67996,94245	F2r,Anxa1,Srsf5,Srsf6,Dtnbp1
12_Member	GO Biological Processes	GO:1903034	regulation of response to wounding	-2.29752	-0.0883189	3/163	14062,16952,67996	F2r,Anxa1,Srsf6
12_Member	GO Biological Processes	GO:0042060	wound healing	-2.19931	-0.0228428	4/348	14062,16952,67996,94245	F2r,Anxa1,Srsf6,Dtnbp1
12_Member	Reactome Gene Sets	R-MMU-416476	G alpha (q) signalling events	-2.04139	0	3/202	14062,14707,16952	F2r,Gng5,Anxa1
12_Member	GO Biological Processes	GO:0043065	positive regulation of apoptotic process	-2.03304	0	5/610	14062,16952,21859,67500,107765	F2r,Anxa1,Timp3,Ccar1,Ankrd1
12_Member	GO Biological Processes	GO:0002790	peptide secretion	-2.02727	0	5/612	14062,15364,16952,17113,107765	F2r,Hmga2,Anxa1,M6pr,Ankrd1
12_Member	GO Biological Processes	GO:0043068	positive regulation of programmed cell death	-2.01579	0	5/616	14062,16952,21859,67500,107765	F2r,Anxa1,Timp3,Ccar1,Ankrd1
13_Summary	KEGG Pathway	mmu05206	MicroRNAs in cancer	-2.53352	-0.243581	4/280	12443,15364,21859,56289,16952,20384,98415,65963,67996,94245,14707,101612	Ccnd1,Hmga2,Timp3,Rassf1,Anxa1,Srsf5,Nucks1,Tmem176b,Srsf6,Dtnbp1,Gng5,Grwd1
13_Member	KEGG Pathway	mmu05206	MicroRNAs in cancer	-2.53352	-0.243581	4/280	12443,15364,21859,56289	Ccnd1,Hmga2,Timp3,Rassf1
13_Member	GO Biological Processes	GO:0009725	response to hormone	-2.50115	-0.227869	6/686	12443,15364,16952,20384,21859,98415	Ccnd1,Hmga2,Anxa1,Srsf5,Timp3,Nucks1
13_Member	GO Biological Processes	GO:0045596	negative regulation of cell differentiation	-2.22718	-0.0406383	6/781	12443,15364,16952,65963,67996,94245	Ccnd1,Hmga2,Anxa1,Tmem176b,Srsf6,Dtnbp1
13_Member	GO Biological Processes	GO:0050679	positive regulation of epithelial cell proliferation	-2.08311	0	3/195	12443,15364,67996	Ccnd1,Hmga2,Srsf6
13_Member	GO Biological Processes	GO:2000027	regulation of animal organ morphogenesis	-2.01257	0	3/207	14707,15364,67996	Gng5,Hmga2,Srsf6
13_Member	GO Biological Processes	GO:0071103	DNA conformation change	-2.00689	0	3/208	15364,16952,101612	Hmga2,Anxa1,Grwd1
14_Summary	KEGG Pathway	mmu04921	Oxytocin signaling pathway	-2.37414	-0.137728	3/153	11461,12315,12443,56289,22142,21859	Actb,Calm3,Ccnd1,Rassf1,Tuba1a,Timp3
14_Member	KEGG Pathway	mmu04921	Oxytocin signaling pathway	-2.37414	-0.137728	3/153	11461,12315,12443	Actb,Calm3,Ccnd1
14_Member	KEGG Pathway	mmu04390	Hippo signaling pathway	-2.36624	-0.137198	3/154	11461,12443,56289	Actb,Ccnd1,Rassf1
14_Member	KEGG Pathway	mmu04530	Tight junction	-2.2683	-0.0743375	3/167	11461,12443,22142	Actb,Ccnd1,Tuba1a
14_Member	KEGG Pathway	mmu05205	Proteoglycans in cancer	-2.01827	0	3/206	11461,12443,21859	Actb,Ccnd1,Timp3
15_Summary	KEGG Pathway	mmu03013	RNA transport	-2.2683	-0.0743375	3/167	53817,69731,69912	Ddx39b,Gemin7,Nup43
15_Member	KEGG Pathway	mmu03013	RNA transport	-2.2683	-0.0743375	3/167	53817,69731,69912	Ddx39b,Gemin7,Nup43
