## Supplementary material for "Crosstalk between eIF2α and eEF2 phosphorylation pathways optimizes translational arrest in response to oxidative stress": Upregulated WT 120 Metascape Files

### Sheet: Annotation
Input ID	Gene ID	Type	Tax ID	Homologene Gene ID	Homologene Gene Tax ID	Gene Symbol	Description	Biological Process (GO)	GO:0061077 chaperone-mediated protein fol	GO:0010608 posttranscriptional regulation	GO:1903311 regulation of mRNA metabolic p	mmu03013 RNA transport	GO:0031668 cellular response to extracell	R-MMU-6798695 Neutrophil degranulation	GO:0016032 viral process	GO:0008202 steroid metabolic process
Gm6793	627828	symbol	M. musculus	627828	M. musculus	Gm6793	heterogeneous nuclear ribonucleoprotein A3 pseudogene		0	0	0	0	0	0	0	0
Ppib	19035	symbol	M. musculus	19035	M. musculus	Ppib	peptidylprolyl isomerase B	GO:0044829 positive regulation by host of viral genome replication;GO:0044827 modulation by host of viral genome replication;GO:0044794 positive regulation by host of viral process	1	0	0	0	0	0	1	0
Calr	12317	symbol	M. musculus	12317	M. musculus	Calr	calreticulin	GO:0002502 peptide antigen assembly with MHC class I protein complex;GO:1901164 negative regulation of trophoblast cell migration;GO:2000510 positive regulation of dendritic cell chemotaxis	1	1	0	0	0	0	0	0
Ssrp1	20833	symbol	M. musculus	20833	M. musculus	Ssrp1	structure specific recognition protein 1	GO:0006260 DNA replication;GO:0006281 DNA repair;GO:0006974 cellular response to DNA damage stimulus	0	0	0	0	0	0	0	0
Aplp2	11804	symbol	M. musculus	11804	M. musculus	Aplp2	amyloid beta (A4) precursor-like protein 2	GO:0006878 cellular copper ion homeostasis;GO:0007176 regulation of epidermal growth factor-activated receptor activity;GO:0055070 copper ion homeostasis	0	0	0	0	0	0	0	1
Psap	19156	symbol	M. musculus	19156	M. musculus	Psap	prosaposin	GO:1905572 ganglioside GM1 transport to membrane;GO:1903206 negative regulation of hydrogen peroxide-induced cell death;GO:1903205 regulation of hydrogen peroxide-induced cell death	0	0	0	0	0	1	0	0
Fxr1	14359	symbol	M. musculus	14359	M. musculus	Fxr1	fragile X mental retardation gene 1, autosomal homolog	GO:2000637 positive regulation of gene silencing by miRNA;GO:0060148 positive regulation of posttranscriptional gene silencing;GO:0060964 regulation of gene silencing by miRNA	0	1	1	1	0	0	0	0
Hsp90b1	22027	symbol	M. musculus	22027	M. musculus	Hsp90b1	heat shock protein 90, beta (Grp94), member 1	GO:0031247 actin rod assembly;GO:0071318 cellular response to ATP;GO:0030970 retrograde protein transport, ER to cytosol	1	0	0	0	1	0	0	0
Srsf10	14105	symbol	M. musculus	14105	M. musculus	Srsf10	serine/arginine-rich splicing factor 10	GO:0000395 mRNA 5'-splice site recognition;GO:0048025 negative regulation of mRNA splicing, via spliceosome;GO:0006376 mRNA splice site selection	0	0	1	0	0	0	0	0
St13	70356	symbol	M. musculus	70356	M. musculus	St13	suppression of tumorigenicity 13	GO:0061084 negative regulation of protein refolding;GO:0061083 regulation of protein refolding;GO:1903333 negative regulation of protein folding	1	0	0	0	0	0	0	0
Kpnb1	16211	symbol	M. musculus	16211	M. musculus	Kpnb1	karyopherin (importin) beta 1	GO:0007079 mitotic chromosome movement towards spindle pole;GO:0006610 ribosomal protein import into nucleus;GO:0031291 Ran protein signal transduction	0	0	0	1	0	1	0	0
Matr3	17184	symbol	M. musculus	17184	M. musculus	Matr3	matrin 3	GO:0001825 blastocyst formation;GO:0003281 ventricular septum development;GO:0001824 blastocyst development	0	1	0	0	0	0	0	0
Tardbp	230908	symbol	M. musculus	230908	M. musculus	Tardbp	TAR DNA binding protein	GO:0043922 negative regulation by host of viral transcription;GO:0071765 nuclear inner membrane organization;GO:0070935 3'-UTR-mediated mRNA stabilization	0	1	1	0	0	0	1	0
Rragc	54170	symbol	M. musculus	54170	M. musculus	Rragc	Ras-related GTP binding C	GO:0034198 cellular response to amino acid starvation;GO:1903432 regulation of TORC1 signaling;GO:1990928 response to amino acid starvation	0	0	0	0	1	0	0	0
Hsd17b12	56348	symbol	M. musculus	56348	M. musculus	Hsd17b12	hydroxysteroid (17-beta) dehydrogenase 12	GO:0010811 positive regulation of cell-substrate adhesion;GO:0010810 regulation of cell-substrate adhesion;GO:0006694 steroid biosynthetic process	0	0	0	0	0	0	0	1
Scpep1	74617	symbol	M. musculus	74617	M. musculus	Scpep1	serine carboxypeptidase 1	GO:0097755 positive regulation of blood vessel diameter;GO:0045776 negative regulation of blood pressure;GO:0097746 regulation of blood vessel diameter	0	0	0	0	0	0	0	0
Ociad1	68095	symbol	M. musculus	68095	M. musculus	Ociad1	OCIA domain containing 1	GO:2000736 regulation of stem cell differentiation;GO:0048863 stem cell differentiation;GO:0045595 regulation of cell differentiation	0	0	0	0	0	0	0	0
Tars	110960	symbol	M. musculus	110960	M. musculus	Tars	threonyl-tRNA synthetase	GO:0006435 threonyl-tRNA aminoacylation;GO:0006418 tRNA aminoacylation for protein translation;GO:0043039 tRNA aminoacylation	0	1	0	0	0	0	0	0
Canx	12330	symbol	M. musculus	12330	M. musculus	Canx	calnexin	GO:0072583 clathrin-dependent endocytosis;GO:0048488 synaptic vesicle endocytosis;GO:0140238 presynaptic endocytosis	1	0	0	0	0	0	0	0
Tfrc	22042	symbol	M. musculus	22042	M. musculus	Tfrc	transferrin receptor	GO:0045830 positive regulation of isotype switching;GO:0045191 regulation of isotype switching;GO:0045190 isotype switching	1	0	0	0	1	0	0	0
Eif3a	13669	symbol	M. musculus	13669	M. musculus	Eif3a	eukaryotic translation initiation factor 3, subunit A	GO:0075525 viral translational termination-reinitiation;GO:0075522 IRES-dependent viral translational initiation;GO:0002188 translation reinitiation	0	1	0	1	0	0	1	0
Rad23b	19359	symbol	M. musculus	19359	M. musculus	Rad23b	RAD23 homolog B, nucleotide excision repair protein	GO:0000715 nucleotide-excision repair, DNA damage recognition;GO:0032434 regulation of proteasomal ubiquitin-dependent protein catabolic process;GO:2000058 regulation of ubiquitin-dependent protein catabolic process	1	0	0	0	0	0	0	0
Sf1	22668	symbol	M. musculus	22668	M. musculus	Sf1	splicing factor 1	GO:0033327 Leydig cell differentiation;GO:0030238 male sex determination;GO:0030575 nuclear body organization	0	0	1	0	0	0	0	1
Serp1	28146	symbol	M. musculus	28146	M. musculus	Serp1	stress-associated endoplasmic reticulum protein 1	GO:0060124 positive regulation of growth hormone secretion;GO:0060123 regulation of growth hormone secretion;GO:0032024 positive regulation of insulin secretion	0	1	0	0	0	0	0	0
Eef2	13629	symbol	M. musculus	13629	M. musculus	Eef2	eukaryotic translation elongation factor 2	GO:2000767 positive regulation of cytoplasmic translation;GO:2000765 regulation of cytoplasmic translation;GO:0045727 positive regulation of translation	0	1	0	0	0	1	0	0
Vps26a	30930	symbol	M. musculus	30930	M. musculus	Vps26a	VPS26 retromer complex component A	GO:1990126 retrograde transport, endosome to plasma membrane;GO:0042147 retrograde transport, endosome to Golgi;GO:0098876 vesicle-mediated transport to the plasma membrane	0	0	0	0	0	0	0	0
Atp6v0c	11984	symbol	M. musculus	11984	M. musculus	Atp6v0c	ATPase, H+ transporting, lysosomal V0 subunit C	GO:0007042 lysosomal lumen acidification;GO:0035751 regulation of lysosomal lumen pH;GO:0007035 vacuolar acidification	1	0	0	0	0	1	0	0
Snhg5	72655	symbol	M. musculus	72655	M. musculus	Snhg5	small nucleolar RNA host gene 5	GO:0008150 biological_process	0	0	0	0	0	0	0	0
Ddx17	67040	symbol	M. musculus	67040	M. musculus	Ddx17	DEAD (Asp-Glu-Ala-Asp) box polypeptide 17	GO:2001014 regulation of skeletal muscle cell differentiation;GO:0030520 intracellular estrogen receptor signaling pathway;GO:0030521 androgen receptor signaling pathway	0	0	1	0	0	0	0	0

### Sheet: Enrichment
GroupID	Category	Term	Description	LogP	Log(q-value)	InTerm_InList	Genes	Symbols
1_Summary	GO Biological Processes	GO:0061077	chaperone-mediated protein folding	-5.95255	-1.76112	4/55	12317,12330,19035,70356,22027,19359,11984,22042	Calr,Canx,Ppib,St13,Hsp90b1,Rad23b,Atp6v0c,Tfrc
1_Member	GO Biological Processes	GO:0061077	chaperone-mediated protein folding	-5.95255	-1.76112	4/55	12317,12330,19035,70356	Calr,Canx,Ppib,St13
1_Member	GO Biological Processes	GO:0006457	protein folding	-5.71851	-1.76112	5/146	12317,12330,19035,22027,70356	Calr,Canx,Ppib,Hsp90b1,St13
1_Member	Reactome Gene Sets	R-MMU-532668	N-glycan trimming in the ER and Calnexin/Calreticulin cycle	-4.89028	-1.10898	3/32	12317,12330,19359	Calr,Canx,Rad23b
1_Member	KEGG Pathway	mmu04141	Protein processing in endoplasmic reticulum	-4.03868	-0.479224	4/167	12317,12330,19359,22027	Calr,Canx,Rad23b,Hsp90b1
1_Member	KEGG Pathway	mmu04145	Phagosome	-3.87613	-0.395861	4/184	11984,12317,12330,22042	Atp6v0c,Calr,Canx,Tfrc
1_Member	Reactome Gene Sets	R-MMU-446203	Asparagine N-linked glycosylation	-2.11395	0	3/284	12317,12330,19359	Calr,Canx,Rad23b
2_Summary	GO Biological Processes	GO:0010608	posttranscriptional regulation of gene expression	-4.24077	-0.584408	6/488	12317,13629,14359,17184,28146,230908,13669,110960	Calr,Eef2,Fxr1,Matr3,Serp1,Tardbp,Eif3a,Tars
2_Member	GO Biological Processes	GO:0010608	posttranscriptional regulation of gene expression	-4.24077	-0.584408	6/488	12317,13629,14359,17184,28146,230908	Calr,Eef2,Fxr1,Matr3,Serp1,Tardbp
2_Member	GO Biological Processes	GO:0006412	translation	-3.72842	-0.315099	6/605	12317,13629,13669,14359,28146,110960	Calr,Eef2,Eif3a,Fxr1,Serp1,Tars
2_Member	GO Biological Processes	GO:0043043	peptide biosynthetic process	-3.64443	-0.289103	6/627	12317,13629,13669,14359,28146,110960	Calr,Eef2,Eif3a,Fxr1,Serp1,Tars
2_Member	GO Biological Processes	GO:0043604	amide biosynthetic process	-3.30999	-0.0558618	6/724	12317,13629,13669,14359,28146,110960	Calr,Eef2,Eif3a,Fxr1,Serp1,Tars
2_Member	GO Biological Processes	GO:0045727	positive regulation of translation	-3.27289	-0.0558618	3/111	13629,14359,28146	Eef2,Fxr1,Serp1
2_Member	GO Biological Processes	GO:0006518	peptide metabolic process	-3.20164	-0.022404	6/759	12317,13629,13669,14359,28146,110960	Calr,Eef2,Eif3a,Fxr1,Serp1,Tars
2_Member	GO Biological Processes	GO:0034250	positive regulation of cellular amide metabolic process	-3.07325	0	3/130	13629,14359,28146	Eef2,Fxr1,Serp1
2_Member	GO Biological Processes	GO:0006417	regulation of translation	-2.97736	0	4/318	12317,13629,14359,28146	Calr,Eef2,Fxr1,Serp1
2_Member	GO Biological Processes	GO:0034248	regulation of cellular amide metabolic process	-2.77017	0	4/362	12317,13629,14359,28146	Calr,Eef2,Fxr1,Serp1
3_Summary	GO Biological Processes	GO:1903311	regulation of mRNA metabolic process	-3.42849	-0.124314	4/241	14105,14359,67040,230908,22668	Srsf10,Fxr1,Ddx17,Tardbp,Sf1
3_Member	GO Biological Processes	GO:1903311	regulation of mRNA metabolic process	-3.42849	-0.124314	4/241	14105,14359,67040,230908	Srsf10,Fxr1,Ddx17,Tardbp
3_Member	GO Biological Processes	GO:0008380	RNA splicing	-2.77017	0	4/362	14105,22668,67040,230908	Srsf10,Sf1,Ddx17,Tardbp
3_Member	GO Biological Processes	GO:0016071	mRNA metabolic process	-2.76351	0	5/619	14105,14359,22668,67040,230908	Srsf10,Fxr1,Sf1,Ddx17,Tardbp
3_Member	GO Biological Processes	GO:0006397	mRNA processing	-2.46348	0	4/440	14105,22668,67040,230908	Srsf10,Sf1,Ddx17,Tardbp
3_Member	GO Biological Processes	GO:0000375	RNA splicing, via transesterification reactions	-2.28108	0	3/247	14105,22668,67040	Srsf10,Sf1,Ddx17
3_Member	GO Biological Processes	GO:0000377	RNA splicing, via transesterification reactions with bulged adenosine as nucleophile	-2.28108	0	3/247	14105,22668,67040	Srsf10,Sf1,Ddx17
3_Member	GO Biological Processes	GO:0000398	mRNA splicing, via spliceosome	-2.28108	0	3/247	14105,22668,67040	Srsf10,Sf1,Ddx17
4_Summary	KEGG Pathway	mmu03013	RNA transport	-2.76016	0	3/167	13669,14359,16211	Eif3a,Fxr1,Kpnb1
4_Member	KEGG Pathway	mmu03013	RNA transport	-2.76016	0	3/167	13669,14359,16211	Eif3a,Fxr1,Kpnb1
5_Summary	GO Biological Processes	GO:0031668	cellular response to extracellular stimulus	-2.47221	0	3/211	22027,22042,54170	Hsp90b1,Tfrc,Rragc
5_Member	GO Biological Processes	GO:0031668	cellular response to extracellular stimulus	-2.47221	0	3/211	22027,22042,54170	Hsp90b1,Tfrc,Rragc
5_Member	GO Biological Processes	GO:0071496	cellular response to external stimulus	-2.15231	0	3/275	22027,22042,54170	Hsp90b1,Tfrc,Rragc
6_Summary	Reactome Gene Sets	R-MMU-6798695	Neutrophil degranulation	-2.2244	0	4/514	11984,13629,16211,19156	Atp6v0c,Eef2,Kpnb1,Psap
6_Member	Reactome Gene Sets	R-MMU-6798695	Neutrophil degranulation	-2.2244	0	4/514	11984,13629,16211,19156	Atp6v0c,Eef2,Kpnb1,Psap
7_Summary	GO Biological Processes	GO:0016032	viral process	-2.1654	0	3/272	13669,19035,230908	Eif3a,Ppib,Tardbp
7_Member	GO Biological Processes	GO:0016032	viral process	-2.1654	0	3/272	13669,19035,230908	Eif3a,Ppib,Tardbp
8_Summary	GO Biological Processes	GO:0008202	steroid metabolic process	-2.10561	0	3/286	11804,22668,56348	Aplp2,Sf1,Hsd17b12
8_Member	GO Biological Processes	GO:0008202	steroid metabolic process	-2.10561	0	3/286	11804,22668,56348	Aplp2,Sf1,Hsd17b12
