## Supplementary material for "Crosstalk between eIF2α and eEF2 phosphorylation pathways optimizes translational arrest in response to oxidative stress": Upregulated WT 15 Metascape Files

### Sheet: Annotation
Input ID	Gene ID	Type	Tax ID	Homologene Gene ID	Homologene Gene Tax ID	Gene Symbol	Description	Biological Process (GO)	GO:0060485 mesenchyme development	R-MMU-195258 RHO GTPase Effectors	R-MMU-109582 Hemostasis	GO:0031346 positive regulation of cell pr	GO:0009611 response to wounding	GO:0042110 T cell activation
Ddx17	67040	symbol	M. musculus	67040	M. musculus	Ddx17	DEAD (Asp-Glu-Ala-Asp) box polypeptide 17	GO:2001014 regulation of skeletal muscle cell differentiation;GO:0030520 intracellular estrogen receptor signaling pathway;GO:0030521 androgen receptor signaling pathway	1	0	1	0	0	0
Atad2	70472	symbol	M. musculus	70472	M. musculus	Atad2	ATPase family, AAA domain containing 2	GO:0031936 negative regulation of chromatin silencing;GO:0031935 regulation of chromatin silencing;GO:0060969 negative regulation of gene silencing	0	1	0	0	0	0
Cbx5	12419	symbol	M. musculus	12419	M. musculus	Cbx5	chromobox 5	GO:0000122 negative regulation of transcription by RNA polymerase II;GO:0045892 negative regulation of transcription, DNA-templated;GO:1903507 negative regulation of nucleic acid-templated transcription	0	0	1	0	0	0
Timp3	21859	symbol	M. musculus	21859	M. musculus	Timp3	tissue inhibitor of metalloproteinase 3	GO:1903984 positive regulation of TRAIL-activated apoptotic signaling pathway;GO:1903121 regulation of TRAIL-activated apoptotic signaling pathway;GO:1904684 negative regulation of metalloendopeptidase activity	1	0	1	0	0	0
Hdlbp	110611	symbol	M. musculus	110611	M. musculus	Hdlbp	high density lipoprotein (HDL) binding protein	GO:0008203 cholesterol metabolic process;GO:1902652 secondary alcohol metabolic process;GO:0016125 sterol metabolic process	0	0	0	0	0	0
Dpysl3	22240	symbol	M. musculus	22240	M. musculus	Dpysl3	dihydropyrimidinase-like 3	GO:0051491 positive regulation of filopodium assembly;GO:0051764 actin crosslink formation;GO:0051489 regulation of filopodium assembly	1	1	0	1	1	0
Topbp1	235559	symbol	M. musculus	235559	M. musculus	Topbp1	topoisomerase (DNA) II binding protein 1	GO:0033314 mitotic DNA replication checkpoint;GO:0044818 mitotic G2/M transition checkpoint;GO:0000076 DNA replication checkpoint	0	0	0	0	0	0
Nckap1	50884	symbol	M. musculus	50884	M. musculus	Nckap1	NCK-associated protein 1	GO:2000601 positive regulation of Arp2/3 complex-mediated actin nucleation;GO:0034315 regulation of Arp2/3 complex-mediated actin nucleation;GO:0051127 positive regulation of actin nucleation	1	1	0	1	0	0
Amotl2	56332	symbol	M. musculus	56332	M. musculus	Amotl2	angiomotin-like 2	GO:0003365 establishment of cell polarity involved in ameboidal cell migration;GO:0035329 hippo signaling;GO:0030010 establishment of cell polarity	0	1	0	0	0	0
Prc1	233406	symbol	M. musculus	233406	M. musculus	Prc1	protein regulator of cytokinesis 1	GO:0032465 regulation of cytokinesis;GO:0001578 microtubule bundle formation;GO:0051302 regulation of cell division	0	1	0	0	0	0
Baz1b	22385	symbol	M. musculus	22385	M. musculus	Baz1b	bromodomain adjacent to zinc finger domain, 1B	GO:0016572 histone phosphorylation;GO:0006338 chromatin remodeling;GO:0006333 chromatin assembly or disassembly	0	0	0	0	0	0
Nedd4	17999	symbol	M. musculus	17999	M. musculus	Nedd4	neural precursor cell expressed, developmentally down-regulated 4	GO:0099576 regulation of protein catabolic process at postsynapse, modulating synaptic transmission;GO:2000650 negative regulation of sodium ion transmembrane transporter activity;GO:0099149 regulation of postsynaptic neurotransmitter receptor internalization	1	1	0	0	0	1
Caprin1	53872	symbol	M. musculus	53872	M. musculus	Caprin1	cell cycle associated protein 1	GO:0061003 positive regulation of dendritic spine morphogenesis;GO:0061001 regulation of dendritic spine morphogenesis;GO:0060999 positive regulation of dendritic spine development	1	0	0	1	0	0
Atp2a2	11938	symbol	M. musculus	11938	M. musculus	Atp2a2	ATPase, Ca++ transporting, cardiac muscle, slow twitch 2	GO:1903233 regulation of calcium ion-dependent exocytosis of neurotransmitter;GO:0032470 positive regulation of endoplasmic reticulum calcium ion concentration;GO:1903515 calcium ion transport from cytosol to endoplasmic reticulum	0	1	1	0	0	0
Gm10052	654467	symbol	M. musculus	654467	M. musculus	Gm10052	heterogeneous nuclear ribonucleoprotein A1 pseudogene		0	0	0	0	0	0
Myh9	17886	symbol	M. musculus	17886	M. musculus	Myh9	myosin, heavy polypeptide 9, non-muscle	GO:1903923 positive regulation of protein processing in phagocytic vesicle;GO:1903919 negative regulation of actin filament severing;GO:1903921 regulation of protein processing in phagocytic vesicle	1	1	0	0	0	1
Zfp36l2	12193	symbol	M. musculus	12193	M. musculus	Zfp36l2	zinc finger protein 36, C3H type-like 2	GO:1900153 positive regulation of nuclear-transcribed mRNA catabolic process, deadenylation-dependent decay;GO:0061158 3'-UTR-mediated mRNA destabilization;GO:1900151 regulation of nuclear-transcribed mRNA catabolic process, deadenylation-dependent decay	1	0	1	0	1	1
Flna	192176	symbol	M. musculus	192176	M. musculus	Flna	filamin, alpha	GO:1905000 regulation of membrane repolarization during atrial cardiac muscle cell action potential;GO:0098914 membrane repolarization during atrial cardiac muscle cell action potential;GO:0098910 regulation of atrial cardiac muscle cell action potential	1	1	1	0	1	0
Ipo7	233726	symbol	M. musculus	233726	M. musculus	Ipo7	importin 7	GO:0006606 protein import into nucleus;GO:0051170 import into nucleus;GO:0017038 protein import	1	0	0	0	0	0

### Sheet: Enrichment
GroupID	Category	Term	Description	LogP	Log(q-value)	InTerm_InList	Genes	Symbols
1_Summary	GO Biological Processes	GO:0060485	mesenchyme development	-4.08836	-0.0812811	4/269	17999,50884,67040,192176,22240,53872,17886,21859,233726,12193	Nedd4,Nckap1,Ddx17,Flna,Dpysl3,Caprin1,Myh9,Timp3,Ipo7,Zfp36l2
1_Member	GO Biological Processes	GO:0060485	mesenchyme development	-4.08836	-0.0812811	4/269	17999,50884,67040,192176	Nedd4,Nckap1,Ddx17,Flna
1_Member	GO Biological Processes	GO:0120035	regulation of plasma membrane bounded cell projection organization	-3.40523	-0.0812811	5/747	17999,22240,50884,53872,192176	Nedd4,Dpysl3,Nckap1,Caprin1,Flna
1_Member	GO Biological Processes	GO:0031344	regulation of cell projection organization	-3.3813	-0.0812811	5/756	17999,22240,50884,53872,192176	Nedd4,Dpysl3,Nckap1,Caprin1,Flna
1_Member	GO Biological Processes	GO:0022604	regulation of cell morphogenesis	-3.03417	0	4/509	17886,17999,53872,192176	Myh9,Nedd4,Caprin1,Flna
1_Member	GO Biological Processes	GO:0010975	regulation of neuron projection development	-2.81847	0	4/582	17999,22240,53872,192176	Nedd4,Dpysl3,Caprin1,Flna
1_Member	GO Biological Processes	GO:0010769	regulation of cell morphogenesis involved in differentiation	-2.51937	0	3/333	17999,53872,192176	Nedd4,Caprin1,Flna
1_Member	GO Biological Processes	GO:0045664	regulation of neuron differentiation	-2.40547	0	4/756	17999,22240,53872,192176	Nedd4,Dpysl3,Caprin1,Flna
1_Member	GO Biological Processes	GO:0042176	regulation of protein catabolic process	-2.4039	0	3/366	17999,21859,192176	Nedd4,Timp3,Flna
1_Member	GO Biological Processes	GO:0000904	cell morphogenesis involved in differentiation	-2.37897	0	4/769	17886,17999,53872,192176	Myh9,Nedd4,Caprin1,Flna
1_Member	GO Biological Processes	GO:0072594	establishment of protein localization to organelle	-2.36466	0	3/378	17999,192176,233726	Nedd4,Flna,Ipo7
1_Member	GO Biological Processes	GO:0009894	regulation of catabolic process	-2.35099	0	4/783	12193,17999,21859,192176	Zfp36l2,Nedd4,Timp3,Flna
1_Member	GO Biological Processes	GO:0050808	synapse organization	-2.22015	0	3/426	17999,53872,192176	Nedd4,Caprin1,Flna
2_Summary	Reactome Gene Sets	R-MMU-195258	RHO GTPase Effectors	-3.93921	-0.0812811	4/294	17886,50884,192176,233406,22240,56332,11938,17999,70472	Myh9,Nckap1,Flna,Prc1,Dpysl3,Amotl2,Atp2a2,Nedd4,Atad2
2_Member	Reactome Gene Sets	R-MMU-195258	RHO GTPase Effectors	-3.93921	-0.0812811	4/294	17886,50884,192176,233406	Myh9,Nckap1,Flna,Prc1
2_Member	GO Biological Processes	GO:0030036	actin cytoskeleton organization	-3.71017	-0.0812811	5/642	17886,22240,50884,56332,192176	Myh9,Dpysl3,Nckap1,Amotl2,Flna
2_Member	GO Biological Processes	GO:0032970	regulation of actin filament-based process	-3.51666	-0.0812811	4/379	11938,17886,50884,192176	Atp2a2,Myh9,Nckap1,Flna
2_Member	GO Biological Processes	GO:0030029	actin filament-based process	-3.47341	-0.0812811	5/722	17886,22240,50884,56332,192176	Myh9,Dpysl3,Nckap1,Amotl2,Flna
2_Member	GO Biological Processes	GO:0007015	actin filament organization	-3.43183	-0.0812811	4/399	17886,22240,50884,192176	Myh9,Dpysl3,Nckap1,Flna
2_Member	KEGG Pathway	mmu04530	Tight junction	-3.38224	-0.0812811	3/167	17886,17999,56332	Myh9,Nedd4,Amotl2
2_Member	Reactome Gene Sets	R-MMU-194315	Signaling by Rho GTPases	-3.3397	-0.0812811	4/422	17886,50884,192176,233406	Myh9,Nckap1,Flna,Prc1
2_Member	GO Biological Processes	GO:0007163	establishment or maintenance of cell polarity	-3.11065	0	3/207	17886,50884,56332	Myh9,Nckap1,Amotl2
2_Member	GO Biological Processes	GO:0110053	regulation of actin filament organization	-2.8445	0	3/256	17886,50884,192176	Myh9,Nckap1,Flna
2_Member	GO Biological Processes	GO:0097435	supramolecular fiber organization	-2.59237	0	4/671	17886,22240,50884,192176	Myh9,Dpysl3,Nckap1,Flna
2_Member	GO Biological Processes	GO:0032956	regulation of actin cytoskeleton organization	-2.51569	0	3/334	17886,50884,192176	Myh9,Nckap1,Flna
2_Member	GO Biological Processes	GO:1902903	regulation of supramolecular fiber organization	-2.47601	0	3/345	17886,50884,192176	Myh9,Nckap1,Flna
2_Member	GO Biological Processes	GO:0051129	negative regulation of cellular component organization	-2.46219	0	4/729	17886,22240,70472,192176	Myh9,Dpysl3,Atad2,Flna
2_Member	GO Biological Processes	GO:0001667	ameboidal-type cell migration	-2.28407	0	3/404	17886,50884,56332	Myh9,Nckap1,Amotl2
2_Member	GO Biological Processes	GO:0120031	plasma membrane bounded cell projection assembly	-2.04085	0	3/495	22240,50884,192176	Dpysl3,Nckap1,Flna
2_Member	GO Biological Processes	GO:0030031	cell projection assembly	-2.01016	0	3/508	22240,50884,192176	Dpysl3,Nckap1,Flna
3_Summary	Reactome Gene Sets	R-MMU-109582	Hemostasis	-2.90918	0	4/550	11938,12419,21859,192176,12193,67040	Atp2a2,Cbx5,Timp3,Flna,Zfp36l2,Ddx17
3_Member	Reactome Gene Sets	R-MMU-109582	Hemostasis	-2.90918	0	4/550	11938,12419,21859,192176	Atp2a2,Cbx5,Timp3,Flna
3_Member	GO Biological Processes	GO:0009725	response to hormone	-2.55753	0	4/686	11938,12193,21859,67040	Atp2a2,Zfp36l2,Timp3,Ddx17
4_Summary	GO Biological Processes	GO:0031346	positive regulation of cell projection organization	-2.1438	0	3/454	22240,50884,53872	Dpysl3,Nckap1,Caprin1
4_Member	GO Biological Processes	GO:0031346	positive regulation of cell projection organization	-2.1438	0	3/454	22240,50884,53872	Dpysl3,Nckap1,Caprin1
5_Summary	GO Biological Processes	GO:0009611	response to wounding	-2.06998	0	3/483	12193,22240,192176	Zfp36l2,Dpysl3,Flna
5_Member	GO Biological Processes	GO:0009611	response to wounding	-2.06998	0	3/483	12193,22240,192176	Zfp36l2,Dpysl3,Flna
6_Summary	GO Biological Processes	GO:0042110	T cell activation	-2.06753	0	3/484	12193,17886,17999	Zfp36l2,Myh9,Nedd4
6_Member	GO Biological Processes	GO:0042110	T cell activation	-2.06753	0	3/484	12193,17886,17999	Zfp36l2,Myh9,Nedd4
